# Population history and genetic adaptation of the Fulani nomads: Inferences from genome-wide data and the lactase persistence trait

**DOI:** 10.1101/650986

**Authors:** Mário Vicente, Edita Priehodová, Issa Diallo, Eliska Podgorná, Estella S. Poloni, Viktor Černý, Carina M. Schlebusch

## Abstract

Human population history in the Holocene was profoundly impacted by changes in lifestyle following the invention and adoption of food-production practices. These changes triggered significant increases in population sizes and expansions over large distances. Here we investigate the population history of the Fulani, a pastoral population extending throughout the African Sahel/Savannah belt. Based on genome-wide analyses we propose that ancestors of the Fulani population experienced admixture between a West African group and a group carrying both European and North African ancestries. This admixture was likely coupled with newly adopted herding practices, as it resulted in signatures of genetic adaptation in contemporary Fulani genomes, including the control element of the *LCT* gene enabling carriers to digest lactose throughout their lives. The lactase persistence (LP) trait in the Fulani is conferred by the presence of the allele T-13910, which is also present at high frequencies in Europe. We establish that the T-13910 LP allele in Fulani individuals analysed in this study lies on a European haplotype background thus excluding parallel convergent evolution. Our findings further suggest that Eurasian admixture and the European LP allele was introduced into the Fulani through contact with a North African population/s. We furthermore confirm the link between the lactose digestion phenotype in the Fulani to the *MCM6/LCT* locus by reporting the first Genome Wide Association study (GWAS) of the lactase persistence trait. We also further explored signals of recent adaptation in the Fulani and identified additional candidates for selection to adapt to herding life-styles.
