## Supplementary Tables for "Population history and genetic adaptation of the Fulani nomads: Inferences from genome-wide data and the lactase persistence trait"

### Sheet: Table S1
Table S1: Comparative data analyzed in this study
Region	Dataset	Population	Sample size	Country	Study
West Africa	A+B	Gurmantche	15	Burkina Faso	Triska et al. 2015
	A+B	Gurunsi	16	Burkina Faso	Triska et al. 2015
	A+B	Mossi	17	Burkina Faso	Triska et al. 2015
	A+B	Songhai	3	Mali	Triska et al. 2015
	A+B	Daza	18	Chad	Triska et al. 2015
	B	Fulani_BurkinaFaso	4	Burkina Faso	Triska et al. 2015
	B	Fulani_Niger	5	Niger	Triska et al. 2015
	A+B	Yoruba (YRI)	50	Nigeria	Auton et al. 2015
	B	Igbo	50	Nigeria	Gurdasani et al. 2015
	B	Jola	50	Gambia	Gurdasani et al. 2015
	B	Ga-Adangbe	50	Ghana	Gurdasani et al. 2015
	B	Fula_	74	Gambia	Gurdasani et al. 2015
	B	Wolof	50	Gambia	Gurdasani et al. 2015
	B	Mandinka	50	Gambia	Gurdasani et al. 2015
Central Africa	A+B	Kanembu	3	Chad	Triska et al. 2015
	A+B	Daza	18	Chad	Triska et al. 2015
	A+B	Fulani_Chad	4	Chad	Triska et al. 2015
North Africa	B	Mozabite	30	Algeria	Li et al. 2008
East Africa	A+B	Nubians	14	Sudan	Triska et al. 2015
	A+B	Oromo_West	14	Ethiopia	Triska et al. 2015
	A+B	Somali_South	8	Somalia	Triska et al. 2015
	A+B	Turkana	6	Kenya	Triska et al. 2015
	A+B	Samburu	10	Kenya	Triska et al. 2015
	B	Baganda	50	Uganda	Gurdasani et al. 2015
	B	Banyarwanda	50	Uganda	Gurdasani et al. 2015
	B	Barundi	50	Uganda	Gurdasani et al. 2015
	B	Luhya (LWK)	50	Kenya	Gurdasani et al. 2015
	B	Maasai (MKK)	31	Kenya	Gurdasani et al. 2015
	B	Kikuyu	50	Kenya	Gurdasani et al. 2015
	B	Kalenjin	50	Kenya	Gurdasani et al. 2015
	B	Amhara	42	Ethiopia	Gurdasani et al. 2015
	B	Oromo_Central	26	Ethiopia	Gurdasani et al. 2015
	B	Somali_North	39	Ethiopia	Gurdasani et al. 2015
Near East	B	Qatar	50	Qatar	Rodriguez-Flores et al. 2016
Europe	A+B	Central Europeans (CEU)	50+50*	NA	Auton et al. 2015
	A+B	British (GBR)	50	United Kingdom	Auton et al. 2015
	A+B	Finnish (FIN)	50	Finland	Auton et al. 2015
	A+B	Tuscans (TSI)	50	Italy	Auton et al. 2015
	A+B	Spanish (IBS)	50	Spain	Auton et al. 2015
* The 50 randomly selected CEU individuals were replaced by the remaining 50 in the European-specific ancestry analyses (more detail in Material & Methods)
Extended Dataset B	B(extended)	Adygei	17	Caucasus	Li et al. 2008
	B(extended)	Bedouin	48	Israel	Li et al. 2008
	B(extended)	Druze	47	Israel	Li et al. 2008
	B(extended)	French	29	France	Li et al. 2008
	B(extended)	French_Basque	24	France	Li et al. 2008
	B(extended)	Mandenka	24	Senegal	Li et al. 2008
	B(extended)	North_Italian	13	Italy	Li et al. 2008
	B(extended)	Orcadian	16	Orkney Islands	Li et al. 2008
	B(extended)	Palestinian	51	Israel	Li et al. 2008
	B(extended)	Russian	25	Russia	Li et al. 2008
	B(extended)	San	6	Namibia	Li et al. 2008
	B(extended)	Sardinian	28	Italy	Li et al. 2008
	B(extended)	Tuscan	8	Italy	Li et al. 2008
	B(extended)	Yoruba	24	Nigeria	Li et al. 2008

### Sheet: Table S2
Table S2: Top 10 highest amplitude curves using Malder for admixture dating.
Top 10 Malder results for the first admixture event
POPA	POPB	LD_curve amplitude1	LD_curve amplitude1_SD	LD_curve amplitude1 Z-score	Time1 (gen)	Time1 sd (gen)	Time1 Z-score
CEU	Jola	0.000484627	6.2439e-05	7.7616	63.0364	10.695	(Z=5.894)
IBS	Jola	0.000484474	6.28497e-05	7.70845	63.0364	10.695	(Z=5.894)
GBR	Jola	0.000482578	6.27024e-05	7.69633	63.0364	10.695	(Z=5.894)
TSI	Jola	0.000480998	6.26341e-05	7.6795	63.0364	10.695	(Z=5.894)
CS	Jola	0.000479831	6.18765e-05	7.75465	63.0364	10.695	(Z=5.894)
GBR	Gurmantche	0.000469356	5.71666e-05	8.21032	63.0364	10.695	(Z=5.894)
CEU	Gurmantche	0.000469263	5.68113e-05	8.26002	63.0364	10.695	(Z=5.894)
IBS	Gurunsi	0.000468091	6.35609e-05	7.36445	63.0364	10.695	(Z=5.894)
IBS	Igbo	0.000467335	6.35819e-05	7.35012	63.0364	10.695	(Z=5.894)
CEU	Igbo	0.000467024	6.29642e-05	7.4173	63.0364	10.695	(Z=5.894)
Top 10 Malder results for the second admixture event
POPA	POPB	LD_curve amplitude2	LD_curve amplitude2_SD	LD_curve amplitude2 Z-score	Time2 (gen)	Time2 sd (gen)	Time2 Z-score
TSI	Igbo	0.000144541	3.61564e-05	3.99767	10.4271	2.26233	(Z=4.60901)
TSI	YRI	0.00014403	3.62426e-05	3.97405	10.4271	2.26233	(Z=4.60901)
TSI	Gurunsi	0.000143836	3.61388e-05	3.9801	10.4271	2.26233	(Z=4.60901)
IBS	Igbo	0.000142985	3.57034e-05	4.00479	10.4271	2.26233	(Z=4.60901)
IBS	Gurunsi	0.000142409	3.56941e-05	3.98971	10.4271	2.26233	(Z=4.60901)
TSI	Ga-Adangbe	0.000142329	3.58208e-05	3.97337	10.4271	2.26233	(Z=4.60901)
IBS	YRI	0.000142303	3.56671e-05	3.98976	10.4271	2.26233	(Z=4.60901)
TSI	Gurmantche	0.000142118	3.55781e-05	3.99455	10.4271	2.26233	(Z=4.60901)
TSI	Mossi	0.000141628	3.56269e-05	3.97532	10.4271	2.26233	(Z=4.60901)
IBS	Ga-Adangbe	0.000140631	3.53044e-05	3.98339	10.4271	2.26233	(Z=4.60901)

### Sheet: Table S3
Table S3: Wilcoxon signed-rank test (W) of maximal glycemia after consumption of 50 g lactose between CC–13910, CT–13910 and TT–13910 genotypes in the Fulani population.
Genotype	TT		CC		CT
	W	p-value	W	p-value	W	p-value
CC					38.5	3.696e-05
CT	145.5	0.6263
TT			4.5	4.738e-05

### Sheet: Table S4
Table S4: Wilcoxon signed-rank test (W) for comparing rise of glycemia after consumption of 50 g of lactose, between TT–13910, CC–13910 and CT–13910 Czech/Slovak genotypes. 63 Czech/Slovak samples were used for the test, but due to DNA condition only 7 from these samples were used for SNP genotyping and further analyses. p-value is significant (at 0.05 significance level) between group of TT–1391…
Genotype	TT		CC		CT
	W	p-value	W	p-value	W	p-value
CC					0	1.735e-08
CT	251.5	0.7997
TT			7	3.63e-06

### Sheet: Table S5
Table S5: Top 5 regions for potential positive selection in the Fulani from Burkina Faso
iHS
Rank	Top SNP position	Chromosome	-log10 p-value (ave/10 SNP window)	SD from average	SNP - 250kb	SNP + 250kb	Genes within 500kb region
1	137039230	2	4.86602	18.9207	136789230	137289230	LCT, MCM6, DARS
2	109214914	5	4.41018	16.9754	108964914	109464914	MAN2A1
3	25625166	16	3.71985	14.0294	25375166	25875166	LCMT1, ZKSCAN2, (HS3ST4)
4	15161575	6	3.21749	11.8856	14911575	15411575	JARID2, (DTNBP1)
5	86315584	13	2.88615	10.4716	86065584	86565584	SLITRK6
XP-EHH
Rank	Top SNP position	Chromosome	-log10 p-value (ave/10 SNP window)	SD from average	SNP - 250kb	SNP + 250kb	Genes within 500kb region
1	136790283	2	9.68083	9.95304	136540283	137040283	LCT, MCM6, DARS
2	7485222	18	8.98887	9.23618	7235222	7735222	PTPRM
3	8711399	4	7.39053	7.58032	8461399	8961399	ACOX3, TRMT44, GPR78, CPZ
4	153282375	2	7.34635	7.53455	153032375	153532375	FMNL2, STAM2
5	23263251	22	7.12903	7.30941	23013251	23513251	IGLL5

### Sheet: Table S6
Table S6: Frequencies of the European LP T-13910 allele in Fulani populations
Location	T-13910 frequency	Study
Gambia	0.16	Gurdasani et al. 2015
Mali	0.37	Lokki et al. 2011
Cameroon	0.39	Hassan et al. 2016
Cameroon	0.23	Ranciaro et al. 2014
Tcheboua, Cameroon	0.41	Černý et al. 2018
Sudan	0.48	Enattah et al. 2007
Ferlo, Senegal	0.28	Černý et al. 2018
Fouta Djallon, Guinea	0.18	Černý et al. 2018
Diafarabe, Mali	0.47	Černý et al. 2018
Ziniare, Burkina Faso	0.48	This study
Banfora, Burkina Faso	0.48	Černý et al. 2018
Tindangou, Burkina Faso	0.54	Černý et al. 2018
Ader, Niger	0.52	Černý et al. 2018
Abalak, Niger	0.6	Černý et al. 2018
Diffa, Niger	0.31	Černý et al. 2018
Zinder, Niger	0.24	Černý et al. 2018
Balatungur, Niger	0.57	Černý et al. 2018
Bongor, Chad	0.6	Černý et al. 2018
